# A maize near-isogenic line population designed for gene discovery and characterization of allelic effects

**DOI:** 10.1101/2025.01.29.635337

**Authors:** Tao Zhong, Alex Mullens, Laura Morales, Kelly L Swarts, William C Stafstrom, Yijian He, Shannon M Sermons, Qin Yang, Luis O Lopez-Zuniga, Elizabeth Rucker, Wade E Thomason, Rebecca J Nelson, Tiffany Jamann, Peter J Balint-Kurti, James B Holland

## Abstract

In this study we characterized a panel of 1,264 maize near-isogenic lines (NILs), developed from crosses between 18 diverse inbred lines and the recurrent parent B73, referred to as nested NILs (nNILs). 884 of the nNILs were genotyped using genotyping-by-sequencing (GBS). Subsequently, 24 of these nNILs, and all the parental lines, were re-genotyped using a high-density SNP chip. A novel pipeline for calling introgressions, which does not rely on knowing the donor parent of each nNIL, was developed based on a hidden Markov model (HMM) algorithm. By comparing the introgressions detected using GBS data with those identified using chip data, we optimized the HMM parameters for analyzing the entire nNIL population. A total of 2,972 introgressions were identified across the 884 nNILs. Individual introgression blocks ranged from 21 bp to 204 Mbp, with an average size of 17 Mbp. By comparing SNP genotypes within introgressed segments to the known genotypes of the donor lines we determined that in about one third of the lines, the identity of the donors did not match expectation based on their pedigrees.

We characterized the entire nNIL population for three foliar diseases. Using these data, we mapped a number of quantitative trait loci (QTL) for disease resistance in the nNIL population and observed extensive variation in effects among the alleles from different donor parents at most QTL identified. This population will be of significant utility for dissecting complex agronomic traits and allelic series in maize.

**Significance Statement:** The study reports the characterization of a publicly available population of 1,264 maize near-isogenic lines largely derived from a single recurrent parent and 18 donor lines. This population is likely to be of significant utility for the characterization of allelic series at loci of interest.
