## Supplementary material for "A maize near-isogenic line population designed for gene discovery and characterization of allelic effects": File S9

bgi_id	nil_id
BGI08_4c	CML103/B73 NIL-1001
BGI-01-A01	CML103/B73 NIL-1002
BGI-01-B01	CML103/B73 NIL-1003A
BGI05_3d	CML103/B73 NIL-1003B
BGI08_4d	CML103/B73 NIL-1005
BGI08_4e	CML103/B73 NIL-1008
BGI-01-C01	CML103/B73 NIL-1012
BGI-01-D01	CML103/B73 NIL-1017
BGI-01-E01	CML103/B73 NIL-1019A
BGI-02-H08	CML103/B73 NIL-1019B
BGI-01-F01	CML103/B73 NIL-1034
BGI10_09d	CML103/B73 NIL-1037B
BGI05_3e	CML103/B73 NIL-1041
BGI05_3g	CML103/B73 NIL-1049
BGI10_09e	CML103/B73 NIL-1053
BGI10_09g	CML103/B73 NIL-1057
BGI-01-G01	CML103/B73 NIL-1059
BGI-01-H01	CML103/B73 NIL-1063
BGI08_4g	CML103/B73 NIL-1072
BGI-01-A02	CML103/B73 NIL-1076A
BGI-01-B02	CML103/B73 NIL-1076B
BGI08_4h	CML103/B73 NIL-1078A
BGI-01-C02	CML103/B73 NIL-1078B
BGI-01-D02	CML103/B73 NIL-1079A
BGI-01-E02	CML103/B73 NIL-1079B
BGI-01-F02	CML103/B73 NIL-1079C
BGI-01-G02	CML103/B73 NIL-1079D
BGI-01-H02	CML103/B73 NIL-1081A
BGI-01-A03	CML103/B73 NIL-1081B
BGI-01-B03	CML103/B73 NIL-1084
BGI-01-C03	CML103/B73 NIL-1088
BGI05_3h	CML103/B73 NIL-1093
BGI-01-D03	CML103/B73 NIL-1094
BGI08_5a	CML103/B73 NIL-1098
BGI-01-E03	CML103/B73 NIL-1113
BGI-01-F03	CML103/B73 NIL-1114
BGI-01-G03	CML103/B73 NIL-1116
BGI-01-H03	CML103/B73 NIL-1129
BGI-01-A04	CML103/B73 NIL-1141
BGI-01-B04	CML103/B73 NIL-1146
BGI11_08g	CML103/B73 NIL-1152
BGI08_5b	CML103/B73 NIL-1153
BGI05_4a	CML103/B73 NIL-1158
BGI-01-C04	CML103/B73 NIL-1160
BGI-01-D04	CML103/B73 NIL-1164
BGI-01-E04	CML103/B73 NIL-1165
BGI-01-F04	CML103/B73 NIL-1170
BGI08_5d	CML103/B73 NIL-1171
BGI05_4b	CML103/B73 NIL-1174
BGI-01-G04	CML103/B73 NIL-1175
BGI-01-H04	CML103/B73 NIL-1177
BGI08_5e	CML103/B73 NIL-1178
BGI-01-A05	CML103/B73 NIL-1182A
BGI-01-B05	CML103/B73 NIL-1182B
BGI-01-C05	CML103/B73 NIL-1184
BGI-01-D05	CML103/B73 NIL-1194
BGI-01-E05	CML103/B73 NIL-1197
BGI05_4c	CML103/B73 NIL-1198
BGI-01-F05	CML103/B73 NIL-1202
BGI-01-G05	CML103/B73 NIL-1206
BGI-01-H05	CML103/B73 NIL-1207
BGI-01-A06	CML103/B73 NIL-1209
BGI-01-B06	CML103/B73 NIL-1212
BGI-01-C06	CML103/B73 NIL-1216
BGI-01-D06	CML103/B73 NIL-1217
BGI-01-E06	CML103/B73 NIL-1220
BGI-01-F06	CML103/B73 NIL-1230
BGI08_5g	CML103/B73 NIL-1233
BGI-01-G06	CML103/B73 NIL-1234
BGI-01-H06	CML103/B73 NIL-1239
BGI08_5h	CML103/B73 NIL-1242
BGI-01-A07	CML103/B73 NIL-1244
BGI-01-B07	CML103/B73 NIL-1252
BGI-02-A09	CML103/B73 NIL-1254A
BGI-01-C07	CML103/B73 NIL-1259
BGI-02-B09	CML103/B73 NIL-1266
BGI-01-D07	CML103/B73 NIL-1277
BGI-01-E07	CML103/B73 NIL-1279
BGI05_4d	CML103/B73 NIL-1281
BGI08_6a	CML103/B73 NIL-1288
BGI-02-C09	CML103/B73 NIL-1290
BGI-01-F07	CML103/B73 NIL-1303
BGI-02-D09	CML103/B73 NIL-1305
BGI08_6b	CML103/B73 NIL-1306
BGI-01-G07	CML103/B73 NIL-1324A
BGI-01-H07	CML103/B73 NIL-1324B
BGI05_4e	CML103/B73 NIL-1326
BGI08_6c	CML103/B73 NIL-1330
BGI08_6d	CML103/B73 NIL-1331
BGI10_09h	CML103/B73 NIL-1340A
BGI10_10a	CML103/B73 NIL-1341
BGI08_6e	CML103/B73 NIL-1342B
BGI-01-A08	CML103/B73 NIL-1343
BGI-01-B08	CML103/B73 NIL-1345A
BGI-01-C08	CML103/B73 NIL-1345B
BGI-01-D08	CML103/B73�NIL-1178
BGI07_9e	CML103/B73�NIL-1198
BGI-01-E08	CML103/B73�NIL-1340A
BGI-01-F08	CML103/B73�NIL-1340B
BGI-01-G08	CML103/B73�NIL-1342B
BGI-01-H08	CML228/B73 NIL-1004
BGI-01-A09	CML228/B73 NIL-1006
BGI-01-B09	CML228/B73 NIL-1010
BGI10_10b	CML228/B73 NIL-1026
BGI05_4g	CML228/B73 NIL-1044
BGI-01-D09	CML228/B73 NIL-1055
BGI-01-E09	CML228/B73 NIL-1063
BGI05_4h	CML228/B73 NIL-1067
BGI-01-F09	CML228/B73 NIL-1069
BGI-01-G09	CML228/B73 NIL-1085
BGI10_10c	CML228/B73 NIL-1086
BGI-01-A10	CML228/B73 NIL-1100
BGI-01-B10	CML228/B73 NIL-1101
BGI-01-C10	CML228/B73 NIL-1103
BGI-01-D10	CML228/B73 NIL-1104
BGI-01-E10	CML228/B73 NIL-1113
BGI-01-F10	CML228/B73 NIL-1117A
BGI-01-H10	CML228/B73 NIL-1117B
BGI05_5a	CML228/B73 NIL-1118A
BGI-01-G10	CML228/B73 NIL-1118B
BGI-01-A11	CML228/B73 NIL-1119
BGI08_6g	CML228/B73 NIL-1121
BGI-01-B11	CML228/B73 NIL-1134B
BGI05_5b	CML228/B73 NIL-1138
BGI11_09b	CML228/B73 NIL-1139
BGI05_5c	CML228/B73 NIL-1143
BGI-01-C11	CML228/B73 NIL-1146
BGI-01-D11	CML228/B73 NIL-1148
BGI-01-E11	CML228/B73 NIL-1157
BGI-02-E09	CML228/B73 NIL-1160A
BGI-01-F11	CML228/B73 NIL-1160B
BGI-01-G11	CML228/B73 NIL-1178
BGI-01-H11	CML228/B73 NIL-1188
BGI05_5d	CML228/B73 NIL-1189
BGI05_5e	CML228/B73 NIL-1190
BGI05_5g	CML228/B73 NIL-1201
BGI05_10a	CML228/B73 NIL-1207
BGI05_5h	CML228/B73 NIL-1217A
BGI05_6a	CML228/B73 NIL-1217B
BGI05_6b	CML228/B73 NIL-1229
BGI05_6c	CML228/B73 NIL-1230
BGI05_6d	CML228/B73 NIL-1232
BGI10_10d	CML247/B73 NIL-1005A
BGI05_6e	CML247/B73 NIL-1015
BGI05_6g	CML247/B73 NIL-1020
BGI11_09c	CML247/B73 NIL-1032B
BGI05_6h	CML247/B73 NIL-1037
BGI05_7a	CML247/B73 NIL-1040
BGI10_06g	CML247/B73 NIL-1050
BGI10_06h	CML247/B73 NIL-1059A
BGI05_7b	CML247/B73 NIL-1063
BGI05_7c	CML247/B73 NIL-1065
BGI05_7d	CML247/B73 NIL-1070
BGI05_7e	CML247/B73 NIL-1072
BGI05_7g	CML247/B73 NIL-1075
BGI-01-A12	CML247/B73 NIL-1082
BGI11_09d	CML247/B73 NIL-1083
BGI05_7h	CML247/B73 NIL-1090
BGI05_8a	CML247/B73 NIL-1104
BGI05_8b	CML247/B73 NIL-1105
BGI05_8c	CML247/B73 NIL-1106
BGI05_8d	CML247/B73 NIL-1107
BGI05_8e	CML247/B73 NIL-1110
BGI05_8g	CML247/B73 NIL-1125
BGI05_8h	CML247/B73 NIL-1128
BGI11_09h	CML247/B73 NIL-1130
BGI11_10a	CML247/B73 NIL-1131
BGI05_9a	CML247/B73 NIL-1139
BGI11_10b	CML247/B73 NIL-1154
BGI05_9b	CML247/B73 NIL-1164
BGI05_9c	CML247/B73 NIL-1179
BGI11_09g	CML247/B73 NIL-1180
BGI05_9d	CML247/B73 NIL-1181
BGI05_9e	CML247/B73 NIL-1186
BGI10_07a	CML247/B73 NIL-1190
BGI10_08e	CML247/B73 NIL-1194
BGI05_9g	CML247/B73 NIL-1201
BGI10_10e	CML247/B73 NIL-1206
BGI07_9h	CML247/B73 NIL-1218
BGI07_9g	CML247/B73 NIL-1241
BGI-02-H09	CML247/B73 NIL-1246A
BGI-02-A10	CML247/B73 NIL-1253
BGI08_7a	CML247/B73 NIL-1254
BGI10_08a	CML247/B73 NIL-1262
BGI-02-B10	CML247/B73 NIL-1277
BGI-02-C10	CML247/B73�NIL-1262
BGI-02-D10	CML277/B73 NIL-1004
BGI-02-E10	CML277/B73 NIL-1006
BGI10_10g	CML277/B73 NIL-1007
BGI-02-F10	CML277/B73 NIL-1008
BGI-02-G10	CML277/B73 NIL-1009
BGI-02-H10	CML277/B73 NIL-1011
BGI-02-A11	CML277/B73 NIL-1012A
BGI-02-B11	CML277/B73 NIL-1012B
BGI08_7c	CML277/B73 NIL-1017
BGI-02-C11	CML277/B73 NIL-1029
BGI-02-D11	CML277/B73 NIL-1032
BGI-02-E11	CML277/B73 NIL-1035
BGI-02-F11	CML277/B73 NIL-1041B
BGI-02-G11	CML277/B73 NIL-1048
BGI-02-H11	CML277/B73 NIL-1061
BGI05_9h	CML277/B73 NIL-1069
BGI-02-A12	CML277/B73 NIL-1081
BGI-02-B12	CML277/B73 NIL-1086
BGI-02-C12	CML277/B73 NIL-1090
BGI-02-D12	CML277/B73 NIL-1091
BGI-02-E12	CML277/B73 NIL-1111B
BGI10_10h	CML277/B73 NIL-1116
BGI-02-F12	CML277/B73 NIL-1122
BGI-02-G12	CML277/B73 NIL-1124
BGI-02-H12	CML277/B73 NIL-1132A
BGI-03-A01	CML277/B73 NIL-1135
BGI-03-B01	CML277/B73 NIL-1136
BGI-03-C01	CML277/B73 NIL-1140
BGI-03-D01	CML277/B73 NIL-1145
BGI10_11a	CML277/B73 NIL-1149
BGI-03-E01	CML277/B73 NIL-1175
BGI-03-F01	CML277/B73 NIL-1179
BGI-03-G01	CML277/B73 NIL-1180
BGI-03-H01	CML277/B73 NIL-1183
BGI10_08b	CML277/B73 NIL-1234A
BGI-03-A02	CML277/B73 NIL-1234B
BGI-03-B02	CML277/B73 NIL-1235A
BGI-03-C02	CML277/B73 NIL-1235B
BGI-03-D02	CML277/B73 NIL-1257
BGI-03-E02	CML277/B73 NIL-1263
BGI11_08h	CML277/B73 NIL-1280
BGI-03-F02	CML277/B73 NIL-1281
BGI-03-G02	CML277/B73 NIL-1282
BGI-03-H02	CML277/B73 NIL-1283
BGI-03-A03	CML277/B73 NIL-1296
BGI-03-B03	CML277/B73�NIL-1234A
BGI-03-C03	CML277/B73�NIL-1314
BGI-03-D03	CML322/B73 NIL-1003
BGI08_7d	CML322/B73 NIL-1004
BGI10_07b	CML322/B73 NIL-1016
BGI-03-E03	CML322/B73 NIL-1018A
BGI-03-F03	CML322/B73 NIL-1021
BGI-03-G03	CML322/B73 NIL-1030B
BGI-03-H03	CML322/B73 NIL-1037
BGI-03-A04	CML322/B73 NIL-1048
BGI-03-B04	CML322/B73 NIL-1051
BGI-03-C04	CML322/B73 NIL-1053A
BGI08_7e	CML322/B73 NIL-1060
BGI10_08g	CML322/B73 NIL-1061
BGI-03-D04	CML322/B73 NIL-1069
BGI-03-E04	CML322/B73 NIL-1074
BGI-03-F04	CML322/B73 NIL-1076
BGI-03-G04	CML322/B73 NIL-1083
BGI-03-H04	CML322/B73 NIL-1087
BGI08_7g	CML322/B73 NIL-1094
BGI08_7h	CML322/B73 NIL-1097
BGI-03-A05	CML322/B73 NIL-1098
BGI10_07c	CML322/B73 NIL-1101
BGI08_8a	CML322/B73 NIL-1103
BGI08_8b	CML322/B73 NIL-1144
BGI08_8c	CML322/B73 NIL-1146
BGI10_08h	CML322/B73 NIL-1147
BGI-03-B05	CML322/B73 NIL-1169
BGI11_12a	CML322/B73 NIL-1174B
BGI08_8d	CML322/B73 NIL-1194
BGI08_8e	CML322/B73 NIL-1198
BGI-03-C05	CML322/B73 NIL-1215
BGI10_11b	CML322/B73 NIL-1217
BGI08_8g	CML322/B73 NIL-1218
BGI10_11c	CML322/B73 NIL-1222
BGI08_8h	CML322/B73 NIL-1224
BGI10_11d	CML322/B73 NIL-1225
BGI-03-D05	CML322/B73 NIL-1228
BGI08_9a	CML322/B73 NIL-1229
BGI-03-E05	CML322/B73 NIL-1234
BGI-03-F05	CML322/B73 NIL-1242
BGI-03-G05	CML322/B73 NIL-1245
BGI-03-H05	CML322/B73 NIL-1249
BGI08_9b	CML322/B73 NIL-1250
BGI-03-A06	CML322/B73 NIL-1251
BGI-03-B06	CML322/B73 NIL-1254
BGI08_9c	CML322/B73 NIL-1255
BGI-03-C06	CML333/B73 NIL-1003
BGI10_11e	CML333/B73 NIL-1008
BGI-03-E06	CML333/B73 NIL-1009
BGI08_2b	CML333/B73 NIL-1013
BGI-03-F06	CML333/B73 NIL-1014
BGI12_01b	CML333/B73 NIL-1015
BGI10_07d	CML333/B73 NIL-1031
BGI-03-G06	CML333/B73 NIL-1032
BGI-03-H06	CML333/B73 NIL-1034
BGI08_2c	CML333/B73 NIL-1036
BGI-03-A07	CML333/B73 NIL-1046
BGI08_2d	CML333/B73 NIL-1047
BGI-03-B07	CML333/B73 NIL-1048
BGI-03-C07	CML333/B73 NIL-1052
BGI-03-D07	CML333/B73 NIL-1055
BGI-03-E07	CML333/B73 NIL-1061
BGI-03-F07	CML333/B73 NIL-1075
BGI-03-G07	CML333/B73 NIL-1077
BGI-03-H07	CML333/B73 NIL-1081
BGI-03-A08	CML333/B73 NIL-1087
BGI-03-B08	CML333/B73 NIL-1089
BGI-03-C08	CML333/B73 NIL-1092
BGI-03-D08	CML333/B73 NIL-1104
BGI-03-E08	CML333/B73 NIL-1107
BGI-03-F08	CML333/B73 NIL-1108
BGI-03-G08	CML333/B73 NIL-1109A
BGI12_03a	CML333/B73 NIL-1109B
BGI-03-H08	CML333/B73 NIL-1111
BGI-03-A09	CML333/B73 NIL-1112A
BGI10_11g	CML333/B73 NIL-1116
BGI-03-B09	CML333/B73 NIL-1119A
BGI-03-C09	CML333/B73 NIL-1119B
BGI10_07e	CML333/B73 NIL-1122
BGI08_2e	CML333/B73 NIL-1124
BGI-03-D09	CML333/B73 NIL-1127
BGI-03-E09	CML333/B73 NIL-1131
BGI-03-F09	CML333/B73 NIL-1136
BGI-03-G09	CML333/B73 NIL-1143
BGI-03-H09	CML333/B73 NIL-1145
BGI-03-A10	CML333/B73 NIL-1156
BGI-03-B10	CML333/B73 NIL-1170
BGI12_03b	CML333/B73 NIL-1174
BGI-03-C10	CML333/B73 NIL-1182
BGI-03-D10	CML333/B73 NIL-1183
BGI-03-E10	CML333/B73 NIL-1185
BGI-03-F10	CML333/B73 NIL-1188A
BGI12_03c	CML333/B73 NIL-1193
BGI10_07g	CML333/B73 NIL-1199
BGI-03-G10	CML333/B73 NIL-1201
BGI-03-H10	CML333/B73 NIL-1202B
BGI-03-A11	CML333/B73 NIL-1209
BGI-03-B11	CML333/B73 NIL-1217A
BGI-03-C11	CML333/B73 NIL-1217B
BGI-03-D11	CML333/B73 NIL-1220
BGI12_03d	CML333/B73 NIL-1228
BGI-03-E11	CML333/B73 NIL-1230
BGI-03-F11	CML333/B73 NIL-1232
BGI-03-G11	CML333/B73 NIL-1234
BGI12_03e	CML333/B73 NIL-1243
BGI08_2g	CML333/B73 NIL-1253
BGI-03-H11	CML333/B73 NIL-1260
BGI-03-A12	CML333/B73 NIL-1263
BGI08_2h	CML333/B73 NIL-1269
BGI-03-B12	CML333/B73 NIL-1270
BGI08_3a	CML333/B73 NIL-1275
BGI-03-C12	CML333/B73 NIL-1276
BGI-03-D12	CML333/B73 NIL-1279
BGI08_3b	CML333/B73 NIL-1281
BGI-03-E12	CML333/B73 NIL-1290
BGI-03-F12	CML333/B73 NIL-1293
BGI-03-G12	CML333/B73 NIL-1296
BGI-03-H12	CML333/B73 NIL-1307
BGI4-A01	CML333/B73 NIL-1312
BGI10_11h	CML333/B73 NIL-1319
BGI4-B01	CML333/B73�NIL-1253
BGI4-C01	CML52/B73 NIL-1003
BGI08_3c	CML52/B73 NIL-1007
BGI4-D01	CML52/B73 NIL-1010A
BGI4-E01	CML52/B73 NIL-1010B
BGI08_3d	CML52/B73 NIL-1011
BGI4-F01	CML52/B73 NIL-1015A
BGI08_3e	CML52/B73 NIL-1015C
BGI4-G01	CML52/B73 NIL-1020
BGI4-H01	CML52/B73 NIL-1024
BGI05_1a	CML52/B73 NIL-1035
BGI4-A02	CML52/B73 NIL-1043
BGI10_12a	CML52/B73 NIL-1060
BGI4-D02	CML52/B73 NIL-1063
BGI4-E02	CML52/B73 NIL-1065
BGI08_3g	CML52/B73 NIL-1069
BGI08_3h	CML52/B73 NIL-1070
BGI08_4a	CML52/B73 NIL-1076
BGI08_4b	CML52/B73 NIL-1079
BGI4-F02	CML52/B73 NIL-1083
BGI4-G02	CML52/B73 NIL-1086
BGI4-H02	CML52/B73 NIL-1088
BGI4-A03	CML52/B73 NIL-1103
BGI4-B03	CML52/B73 NIL-1112
BGI4-C03	CML52/B73 NIL-1114
BGI10_09a	CML52/B73 NIL-1117
BGI4-D03	CML52/B73 NIL-1127
BGI10_12b	CML52/B73 NIL-1134
BGI4-E03	CML52/B73 NIL-1160
BGI4-F03	CML52/B73 NIL-1164
BGI4-G03	CML52/B73 NIL-1165
BGI10_12c	CML52/B73 NIL-1167
BGI4-H03	CML52/B73 NIL-1168
BGI4-A04	CML52/B73 NIL-1175
BGI4-B04	CML52/B73 NIL-1181
BGI4-C04	CML52/B73 NIL-1192
BGI4-D04	CML52/B73 NIL-1204
BGI10_12d	CML52/B73 NIL-1207
BGI4-E04	CML52/B73 NIL-1209
BGI4-F04	CML52/B73 NIL-1214A
BGI4-G04	CML52/B73 NIL-1214B
BGI4-H04	CML52/B73 NIL-1233
BGI4-A05	CML52/B73 NIL-1235
BGI4-B05	CML52/B73 NIL-1236
BGI10_12e	CML52/B73 NIL-1237
BGI4-C05	CML52/B73 NIL-1244
BGI4-D05	CML52/B73 NIL-1271
BGI10_12g	CML52/B73 NIL-1287
BGI4-E05	CML52/B73 NIL-1292
BGI4-F05	CML52/B73 NIL-1294
BGI4-G05	CML52/B73 NIL-1313
BGI4-H05	CML52/B73 NIL-1314
BGI05_1b	CML52/B73 NIL-1317
BGI4-A06	CML52/B73 NIL-1319
BGI4-B06	CML52/B73 NIL-1321
BGI4-C06	CML52/B73 NIL-1322
BGI10_12h	CML52/B73 NIL-1327
BGI11_01a	CML52/B73 NIL-1357
BGI4-D06	CML52/B73�NIL-1007
BGI4-E06	CML52/B73�NIL-1015C
BGI4-F06	CML52/B73�NIL-1228
BGI4-G06	CML69/B73 NIL-1002
BGI11_01b	CML69/B73 NIL-1005
BGI4-H06	CML69/B73 NIL-1007
BGI4-A07	CML69/B73 NIL-1016
BGI4-B07	CML69/B73 NIL-1018
BGI4-C07	CML69/B73 NIL-1019
BGI4-D07	CML69/B73 NIL-1026
BGI4-E07	CML69/B73 NIL-1029
BGI4-F07	CML69/B73 NIL-1038
BGI4-G07	CML69/B73 NIL-1042
BGI4-H07	CML69/B73 NIL-1043
BGI05_1c	CML69/B73 NIL-1046
BGI4-A08	CML69/B73 NIL-1050
BGI4-B08	CML69/B73 NIL-1063
BGI4-C08	CML69/B73 NIL-1065
BGI4-D08	CML69/B73 NIL-1066
BGI4-E08	CML69/B73 NIL-1068
BGI4-F08	CML69/B73 NIL-1070
BGI11_01c	CML69/B73 NIL-1073
BGI4-G08	CML69/B73 NIL-1077
BGI4-H08	CML69/B73 NIL-1079
BGI4-A09	CML69/B73 NIL-1081
BGI4-B09	CML69/B73 NIL-1090
BGI4-C09	CML69/B73 NIL-1091
BGI11_01d	CML69/B73 NIL-1094
BGI11_01e	CML69/B73 NIL-1096
BGI4-D09	CML69/B73 NIL-1116
BGI4-E09	CML69/B73 NIL-1117
BGI4-F09	CML69/B73 NIL-1122
BGI4-G09	CML69/B73 NIL-1135A
BGI4-H09	CML69/B73 NIL-1145
BGI4-B10	CML69/B73 NIL-1162
BGI4-C10	CML69/B73 NIL-1167
BGI4-D10	CML69/B73 NIL-1176
BGI4-E10	CML69/B73 NIL-1178
BGI4-F10	CML69/B73 NIL-1185
BGI11_01g	CML69/B73 NIL-1189
BGI4-G10	CML69/B73 NIL-1199
BGI09_01a	CML69/B73 NIL-1206
BGI4-A11	CML69/B73 NIL-1214
BGI4-B11	CML69/B73 NIL-1219
BGI4-C11	CML69/B73 NIL-1221
BGI4-D11	CML69/B73 NIL-1227
BGI4-E11	CML69/B73 NIL-1232
BGI4-F11	CML69/B73 NIL-1237
BGI4-G11	CML69/B73 NIL-1239A
BGI4-H11	CML69/B73 NIL-1239B
BGI10_08c	CML69/B73�NIL-1194
BGI4-A12	Ki11/B73 NIL-1001
BGI4-B12	Ki11/B73 NIL-1006
BGI10_09c	Ki11/B73 NIL-1015
BGI05_1d	Ki11/B73 NIL-1018
BGI09_01b	Ki11/B73 NIL-1032
BGI11_01h	Ki11/B73 NIL-1038
BGI4-D12	Ki11/B73 NIL-1039A
BGI4-E12	Ki11/B73 NIL-1039B
BGI4-F12	Ki11/B73 NIL-1046
BGI4-G12	Ki11/B73 NIL-1054
BGI4-H12	Ki11/B73 NIL-1059
BGI09_01c	Ki11/B73 NIL-1062A
BGI09_01d	Ki11/B73 NIL-1063
BGI09_01e	Ki11/B73 NIL-1066
BGI09_01g	Ki11/B73 NIL-1080
BGI05_1e	Ki11/B73 NIL-1081
BGI08_10e	Ki11/B73 NIL-1086
BGI09_01h	Ki11/B73 NIL-1090
BGI09_02a	Ki11/B73 NIL-1097A
BGI09_02b	Ki11/B73 NIL-1097B
BGI09_02c	Ki11/B73 NIL-1104
BGI09_02d	Ki11/B73 NIL-1106
BGI09_02e	Ki11/B73 NIL-1112
BGI09_02g	Ki11/B73 NIL-1115
BGI11_12c	Ki11/B73 NIL-1117A
BGI09_02h	Ki11/B73 NIL-1117B
BGI09_03a	Ki11/B73 NIL-1123
BGI08_10g	Ki11/B73 NIL-1125
BGI09_03b	Ki11/B73 NIL-1128
BGI09_03c	Ki11/B73 NIL-1129A
BGI09_03d	Ki11/B73 NIL-1129B
BGI09_03e	Ki11/B73 NIL-1134
BGI09_03g	Ki11/B73 NIL-1147
BGI09_03h	Ki11/B73 NIL-1153
BGI09_04a	Ki11/B73 NIL-1161
BGI11_08b	Ki11/B73 NIL-1164
BGI09_04b	Ki11/B73 NIL-1165
BGI09_04c	Ki11/B73 NIL-1169
BGI09_04d	Ki11/B73 NIL-1177
BGI08_10h	Ki11/B73 NIL-1180
BGI09_04e	Ki11/B73 NIL-1193
BGI10_08d	Ki11/B73 NIL-1212
BGI09_04g	Ki11/B73 NIL-1228
BGI09_04h	Ki11/B73 NIL-1233
BGI09_05a	Ki3/B73 NIL-1007
BGI09_05b	Ki3/B73 NIL-1016
BGI08_11a	Ki3/B73 NIL-1024
BGI08_11b	Ki3/B73 NIL-1025
BGI08_11c	Ki3/B73 NIL-1028
BGI09_05c	Ki3/B73 NIL-1030
BGI09_05d	Ki3/B73 NIL-1034
BGI09_05e	Ki3/B73 NIL-1043A
BGI09_05g	Ki3/B73 NIL-1083
BGI08_11d	Ki3/B73 NIL-1107
BGI11_12d	Ki3/B73 NIL-1119
BGI08_11e	Ki3/B73 NIL-1123
BGI11_12e	Ki3/B73 NIL-1128
BGI11_12h	Ki3/B73 NIL-1144
BGI12_01a	Ki3/B73 NIL-1163
BGI12_01c	Ki3/B73 NIL-1185
BGI12_01d	Ki3/B73 NIL-1186
BGI11_08c	Ki3/B73 NIL-1191
BGI05_1g	Ki3/B73 NIL-1194
BGI12_01e	Ki3/B73 NIL-1199
BGI12_01g	Ki3/B73 NIL-1203
BGI12_01h	Ki3/B73 NIL-1215
BGI05_1h	Ki3/B73 NIL-1219
BGI11_09e	Ki3/B73 NIL-1221
BGI12_02a	Ki3/B73 NIL-1237
BGI05_2a	Ki3/B73 NIL-1240
BGI12_02b	Ki3/B73 NIL-1244
BGI12_02c	Ki3/B73 NIL-1258
BGI08_11g	Ki3/B73 NIL-1267
BGI12_02d	M162W/B73 NIL-1005
BGI08_11h	M162W/B73 NIL-1013
BGI12_02e	M162W/B73 NIL-1018
BGI12_02g	M162W/B73 NIL-1044
BGI12_02h	M162W/B73 NIL-1050
BGI08_12a	M162W/B73 NIL-1056
BGI08_12b	M162W/B73 NIL-1058
BGI08_12c	M162W/B73 NIL-1089
BGI08_12d	M162W/B73 NIL-1105
BGI05_2b	M162W/B73 NIL-1120
BGI08_12e	M162W/B73 NIL-1136
BGI08_7b	M162W/B73 NIL-1160
BGI05_2c	M162W/B73 NIL-1201
BGI08_12g	M162W/B73 NIL-1207
BGI07_6d	M162W/B73 NIL-1232
BGI07_8h	M162W/B73 NIL-1233
BGI08_12h	M162W/B73 NIL-1247
BGI11_08d	M162W/B73 NIL-1254
BGI10_09b	Mo17/B73 NIL-1005A
BGI05_2d	Mo17/B73 NIL-1015
BGI05_2e	Mo17/B73 NIL-1035
BGI11_12b	Mo17/B73 NIL-1076
BGI11_08e	Mo17/B73 NIL-1114
BGI11_10g	Mo17/B73 NIL-1163
BGI09_05h	Mo17/B73 NIL-1209
BGI09_06a	Mo17/B73 NIL-1213
BGI09_06b	Mo17/B73 NIL-1214
BGI09_06c	Mo17/B73 NIL-1215
BGI09_06d	Mo17/B73 NIL-1217
BGI09_06e	Mo17/B73 NIL-1218
BGI05_2g	Mo17/B73 NIL-1231
BGI09_06g	Mo17/B73 NIL-1243
BGI05_2h	Mo17/B73 NIL-1244
BGI05_3a	Mo17/B73 NIL-1250
BGI09_06h	Mo17/B73 NIL-1251A
BGI09_07a	Mo17/B73 NIL-1251B
BGI09_07b	Mo17/B73 NIL-1265
BGI05_3b	Mo17/B73 NIL-1266
BGI05_3c	Mo17/B73 NIL-1270
BGI07_10b	Mo17/B73 NIL-1288
BGI09_07c	Mo17/B73 NIL-1291
BGI09_07d	Mo17/B73 NIL-1301
BGI08_9e	Mo17/B73 NIL-1306
BGI09_07e	Mo17/B73 NIL-1307
BGI08_9d	Mo17/B73 NIL-1314
BGI07_10c	Mo18W/B73 NIL-1001
BGI09_07g	Mo18W/B73 NIL-1003
BGI09_07h	Mo18W/B73 NIL-1004
BGI09_08a	Mo18W/B73 NIL-1005
BGI09_08b	Mo18W/B73 NIL-1008
BGI07_10d	Mo18W/B73 NIL-1011
BGI07_10e	Mo18W/B73 NIL-1012
BGI09_08c	Mo18W/B73 NIL-1013A
BGI09_08d	Mo18W/B73 NIL-1015
BGI09_08e	Mo18W/B73 NIL-1016A
BGI07_10g	Mo18W/B73 NIL-1016B
BGI09_08g	Mo18W/B73 NIL-1017B
BGI07_10h	Mo18W/B73 NIL-1018
BGI09_08h	Mo18W/B73 NIL-1020A
BGI07_11a	Mo18W/B73 NIL-1020B
BGI07_11b	Mo18W/B73 NIL-1023
BGI07_11c	Mo18W/B73 NIL-1024
BGI09_09a	Mo18W/B73 NIL-1026
BGI07_11d	Mo18W/B73 NIL-1028A
BGI09_09b	Mo18W/B73 NIL-1029
BGI09_09c	Mo18W/B73 NIL-1031
BGI09_09d	Mo18W/B73 NIL-1033
BGI09_09e	Mo18W/B73 NIL-1035
BGI07_11e	Mo18W/B73 NIL-1037
BGI09_09g	Mo18W/B73 NIL-1043
BGI09_09h	Mo18W/B73 NIL-1045
BGI09_10a	Mo18W/B73 NIL-1053
BGI09_10b	Mo18W/B73 NIL-1054
BGI07_10a	Mo18W/B73 NIL-1058A
BGI09_10c	Mo18W/B73 NIL-1058B
BGI09_10d	Mo18W/B73 NIL-1065
BGI09_10e	Mo18W/B73 NIL-1067
BGI07_11g	Mo18W/B73 NIL-1068
BGI09_10g	Mo18W/B73 NIL-1074
BGI09_10h	Mo18W/B73 NIL-1078
BGI09_11a	Mo18W/B73 NIL-1081
BGI07_11h	Mo18W/B73 NIL-1085
BGI09_11b	Mo18W/B73 NIL-1089A
BGI11_11e	Mo18W/B73 NIL-1089B
BGI09_11c	Mo18W/B73 NIL-1092
BGI07_12a	Mo18W/B73 NIL-1093
BGI09_11d	Mo18W/B73 NIL-1095
BGI09_11e	Mo18W/B73 NIL-1096
BGI09_11g	Mo18W/B73 NIL-1099
BGI09_11h	Mo18W/B73 NIL-1104A
BGI09_12a	Mo18W/B73 NIL-1104B
BGI08_9g	Mo18W/B73 NIL-1105
BGI09_12b	Mo18W/B73 NIL-1106
BGI09_12c	Mo18W/B73 NIL-1108
BGI09_12d	Mo18W/B73 NIL-1109
BGI09_12e	Mo18W/B73 NIL-1111
BGI09_12g	Mo18W/B73 NIL-1115
BGI09_12h	Mo18W/B73 NIL-1116A
BGI10_01a	Mo18W/B73 NIL-1116B
BGI10_01b	Mo18W/B73 NIL-1117
BGI10_07h	Mo18W/B73 NIL-1118
BGI10_01c	Mo18W/B73 NIL-1120
BGI10_01d	Mo18W/B73 NIL-1121
BGI10_01e	Mo18W/B73 NIL-1127
BGI10_01g	Mo18W/B73 NIL-1130
BGI10_01h	Mo18W/B73 NIL-1131
BGI10_02a	Mo18W/B73 NIL-1135
BGI10_02b	Mo18W/B73 NIL-1138
BGI10_02c	Mo18W/B73 NIL-1141
BGI10_02d	Mo18W/B73 NIL-1142
BGI07_12b	Mo18W/B73 NIL-1143
BGI07_12c	Mo18W/B73 NIL-1145
BGI10_02e	Mo18W/B73 NIL-1147
BGI10_02g	Mo18W/B73 NIL-1149B
BGI10_02h	Mo18W/B73 NIL-1149C
BGI10_03a	Mo18W/B73 NIL-1152
BGI10_03b	Mo18W/B73 NIL-1154
BGI11_11h	Mo18W/B73 NIL-1156
BGI10_03c	Mo18W/B73 NIL-1159
BGI10_03d	Mo18W/B73 NIL-1164
BGI07_12d	NC350/B73 NIL-1005
BGI10_03e	NC350/B73 NIL-1006
BGI07_12e	NC350/B73 NIL-1013
BGI10_03g	NC350/B73 NIL-1042
BGI10_03h	NC350/B73 NIL-1056
BGI08_9h	NC350/B73 NIL-1065
BGI08_10a	NC350/B73 NIL-1068
BGI07_12g	NC350/B73 NIL-1073A
BGI08_10b	NC350/B73 NIL-1073B
BGI10_04a	NC350/B73 NIL-1077
BGI10_04b	NC350/B73 NIL-1079
BGI10_04c	NC350/B73 NIL-1080
BGI10_04d	NC350/B73 NIL-1090
BGI10_04e	NC350/B73 NIL-1097A
BGI08_10c	NC350/B73 NIL-1101
BGI07_12h	NC350/B73 NIL-1105
BGI11_04b	NC350/B73 NIL-1114
BGI08_1b	NC350/B73 NIL-1123
BGI11_11g	NC350/B73 NIL-1127
BGI08_1d	NC350/B73 NIL-1128
BGI08_1e	NC350/B73 NIL-1140
BGI11_11a	NC350/B73 NIL-1153A
BGI10_04g	NC350/B73 NIL-1153B
BGI10_04h	NC350/B73 NIL-1155
BGI10_05a	NC350/B73 NIL-1157
BGI11_11b	NC350/B73 NIL-1165
BGI11_11c	NC350/B73 NIL-1169
BGI10_05b	NC350/B73 NIL-1179
BGI10_05c	NC350/B73 NIL-1180
BGI10_05d	NC350/B73 NIL-1182
BGI10_05e	NC350/B73 NIL-1183
BGI11_05b	NC350/B73 NIL-1185
BGI08_2a	NC350/B73 NIL-1192
BGI10_05g	NC350/B73 NIL-1196
BGI10_05h	NC350/B73 NIL-1207
BGI10_06e	NC350/B73 NIL-1210
BGI08_10d	NC350/B73 NIL-1232
BGI07_4g	NC350/B73 NIL-1240
BGI07_4h	NC350/B73 NIL-1242
BGI07_5a	NC350/B73 NIL-1246
BGI07_5b	NC350/B73 NIL-1250
BGI07_5c	NC350/B73 NIL-1265
BGI07_5d	NC350/B73 NIL-1270
BGI07_5e	NC350/B73 NIL-1272
BGI07_5g	NC358/B73 NIL-1008
BGI07_5h	NC358/B73 NIL-1009
BGI07_6a	NC358/B73 NIL-1017
BGI07_6b	NC358/B73 NIL-1018
BGI07_6c	NC358/B73 NIL-1035
BGI10_06b	NC358/B73 NIL-1052
BGI07_6e	NC358/B73 NIL-1058
BGI07_6g	NC358/B73 NIL-1059B
BGI07_6h	NC358/B73 NIL-1069
BGI11_04c	NC358/B73 NIL-1075
BGI11_04d	NC358/B73 NIL-1080
BGI11_10h	NC358/B73 NIL-1084
BGI07_7a	NC358/B73 NIL-1104
BGI11_04e	NC358/B73 NIL-1108
BGI07_7b	NC358/B73 NIL-1111
BGI07_7c	NC358/B73 NIL-1114
BGI07_7d	NC358/B73 NIL-1132
BGI07_7e	NC358/B73 NIL-1134
BGI07_7g	NC358/B73 NIL-1145
BGI07_7h	NC358/B73 NIL-1146
BGI11_04g	NC358/B73 NIL-1151
BGI11_04h	NC358/B73 NIL-1154
BGI07_8a	NC358/B73 NIL-1156
BGI07_8b	NC358/B73 NIL-1164
BGI10_06c	NC358/B73 NIL-1165
BGI11_05a	NC358/B73 NIL-1166
BGI07_8c	NC358/B73 NIL-1179
BGI10_06d	NC358/B73 NIL-1183
BGI07_8d	NC358/B73 NIL-1188
BGI07_8e	NC358/B73 NIL-1189A
BGI11_11d	NC358/B73 NIL-1192A
BGI11_09a	NC358/B73 NIL-1192B
BGI11_05c	NC358/B73 NIL-1204
BGI07_8g	NC358/B73 NIL-1211
BGI07_9a	NC358/B73 NIL-1227
BGI07_9b	NC358/B73 NIL-1233
BGI07_9c	NC358/B73 NIL-1236
BGI07_9d	NC358/B73 NIL-1238A
BGI11_10c	Oh43/B73 NIL-1002
BGI11_05d	Oh43/B73 NIL-1005
BGI11_05e	Oh43/B73 NIL-1008
BGI05_12a	Oh43/B73 NIL-1013
BGI11_05g	Oh43/B73 NIL-1017
BGI05_12b	Oh43/B73 NIL-1021
BGI05_12c	Oh43/B73 NIL-1023A
BGI11_05h	Oh43/B73 NIL-1023B
BGI11_10e	Oh43/B73 NIL-1026
BGI05_12d	Oh43/B73 NIL-1028
BGI11_06a	Oh43/B73 NIL-1031
BGI11_06b	Oh43/B73 NIL-1036
BGI05_12e	Oh43/B73 NIL-1037
BGI05_12g	Oh43/B73 NIL-1046
BGI11_06c	Oh43/B73 NIL-1053
BGI11_06d	Oh43/B73 NIL-1055
BGI05_12h	Oh43/B73 NIL-1056
BGI06_1a	Oh43/B73 NIL-1059A
BGI11_06e	Oh43/B73 NIL-1059B
BGI06_1b	Oh43/B73 NIL-1068
BGI06_1c	Oh43/B73 NIL-1073
BGI11_06g	Oh43/B73 NIL-1099
BGI06_1d	Oh43/B73 NIL-1100
BGI06_1e	Oh43/B73 NIL-1108
BGI06_1g	Oh43/B73 NIL-1135
BGI06_1h	Oh43/B73 NIL-1142
BGI06_2a	Oh43/B73 NIL-1143
BGI06_2b	Oh43/B73 NIL-1145
BGI06_2c	Oh43/B73 NIL-1154
BGI06_2d	Oh43/B73 NIL-1157
BGI11_02a	Oh43/B73 NIL-1171
BGI06_2e	Oh43/B73 NIL-1172A
BGI06_2g	Oh43/B73 NIL-1173A
BGI06_2h	Oh43/B73 NIL-1173B
BGI06_3a	Oh43/B73 NIL-1175A
BGI11_02b	Oh43/B73 NIL-1175B
BGI06_3b	Oh43/B73 NIL-1182
BGI11_07a	Oh43/B73 NIL-1195
BGI06_3c	Oh43/B73 NIL-1197
BGI11_02c	Oh43/B73 NIL-1199
BGI06_3d	Oh43/B73 NIL-1211
BGI06_3e	Oh43/B73 NIL-1218
BGI06_3g	Oh43/B73 NIL-1228
BGI11_07b	Oh43/B73 NIL-1230
BGI06_3h	Oh43/B73 NIL-1231
BGI06_4a	Oh43/B73 NIL-1235
BGI06_4b	Oh43/B73 NIL-1236A
BGI06_4c	Oh43/B73 NIL-1236B
BGI06_4d	Oh43/B73 NIL-1241
BGI11_07c	Oh43/B73 NIL-1246
BGI10_06a	Oh43/B73 NIL-1250
BGI11_07d	Oh43/B73 NIL-1255
BGI06_4e	Oh43/B73 NIL-1270
BGI06_4g	Oh43/B73 NIL-1281
BGI11_02d	Oh43/B73 NIL-1284
BGI06_4h	Oh43/B73 NIL-1285
BGI06_5a	Oh43/B73 NIL-1306
BGI11_07e	Oh43/B73 NIL-1307
BGI11_02e	Oh43/B73 NIL-1308
BGI06_5b	Oh43/B73 NIL-1313
BGI06_5c	Tx303/B73 NIL-1005
BGI06_5d	Tx303/B73 NIL-1010
BGI06_5e	Tx303/B73 NIL-1011A
BGI11_02g	Tx303/B73 NIL-1015
BGI11_02h	Tx303/B73 NIL-1017
BGI11_03a	Tx303/B73 NIL-1019
BGI11_03b	Tx303/B73 NIL-1025
BGI05_10b	Tx303/B73 NIL-1028
BGI05_10c	Tx303/B73 NIL-1030
BGI05_10d	Tx303/B73 NIL-1037
BGI11_03c	Tx303/B73 NIL-1045
BGI05_10e	Tx303/B73 NIL-1062
BGI05_10g	Tx303/B73 NIL-1072
BGI05_10h	Tx303/B73 NIL-1073
BGI05_11a	Tx303/B73 NIL-1077
BGI11_03d	Tx303/B73 NIL-1078
BGI05_11b	Tx303/B73 NIL-1079A
BGI05_11c	Tx303/B73 NIL-1079B
BGI05_11d	Tx303/B73 NIL-1080
BGI11_03e	Tx303/B73 NIL-1085C
BGI05_11e	Tx303/B73 NIL-1102
BGI05_11g	Tx303/B73 NIL-1104
BGI05_11h	Tx303/B73 NIL-1107
BGI06_8g	Tx303/B73 NIL-1111
BGI06_8h	Tx303/B73 NIL-1122
BGI06_9a	Tx303/B73 NIL-1123
BGI06_9b	Tx303/B73 NIL-1133
BGI06_9c	Tx303/B73 NIL-1151
BGI06_9d	Tx303/B73 NIL-1164
BGI06_9e	Tx303/B73 NIL-1166
BGI06_9g	Tx303/B73 NIL-1178
BGI06_9h	Tx303/B73 NIL-1186
BGI06_10a	Tx303/B73 NIL-1187
BGI06_10b	Tx303/B73 NIL-1193
BGI11_03g	Tx303/B73 NIL-1201
BGI06_10c	Tx303/B73 NIL-1203
BGI06_10d	Tx303/B73 NIL-1208
BGI06_10e	Tx303/B73 NIL-1209A
BGI11_03h	Tx303/B73 NIL-1209C
BGI06_10g	Tx303/B73 NIL-1214
BGI11_04a	Tx303/B73 NIL-1218
BGI06_10h	Tx303/B73 NIL-1220
BGI06_11a	Tx303/B73 NIL-1231
BGI06_11b	Tx303/B73 NIL-1239
BGI06_11c	Tx303/B73 NIL-1241
BGI06_11d	Tx303/B73 NIL-1246
BGI06_11e	Tx303/B73 NIL-1248
BGI06_11g	Tzi8/B73 NIL-1021
BGI06_11h	Tzi8/B73 NIL-1026
BGI06_12a	Tzi8/B73 NIL-1027
BGI06_12b	Tzi8/B73 NIL-1034
BGI06_12c	Tzi8/B73 NIL-1036
BGI06_12d	Tzi8/B73 NIL-1039
BGI06_12e	Tzi8/B73 NIL-1041
BGI06_12g	Tzi8/B73 NIL-1045A
BGI06_12h	Tzi8/B73 NIL-1056
BGI07_1a	Tzi8/B73 NIL-1060A
BGI07_1b	Tzi8/B73 NIL-1060B
BGI07_1c	Tzi8/B73 NIL-1064
BGI07_1d	Tzi8/B73 NIL-1069
BGI07_1e	Tzi8/B73 NIL-1072
BGI07_1g	Tzi8/B73 NIL-1088
BGI07_1h	Tzi8/B73 NIL-1101
BGI07_2a	Tzi8/B73 NIL-1107
BGI07_2b	Tzi8/B73 NIL-1133B
BGI07_2c	Tzi8/B73 NIL-1133C
BGI07_2d	Tzi8/B73 NIL-1140
BGI07_2e	Tzi8/B73 NIL-1143
BGI07_2g	Tzi8/B73 NIL-1148B
BGI07_2h	Tzi8/B73 NIL-1153
BGI07_3a	Tzi8/B73 NIL-1154
BGI07_3b	Tzi8/B73 NIL-1157
BGI07_3c	Tzi8/B73 NIL-1160
BGI07_3d	Tzi8/B73 NIL-1165
BGI07_3e	Tzi8/B73 NIL-1176
BGI07_3g	Tzi8/B73 NIL-1186
BGI07_3h	Tzi8/B73 NIL-1189
BGI07_4a	Tzi8/B73 NIL-1190
BGI07_4b	Tzi8/B73 NIL-1201
BGI07_4c	Tzi8/B73 NIL-1213
BGI07_4d	Tzi8/B73 NIL-1215
BGI07_4e	Tzi8/B73 NIL-1216
BGI06_5g	Tzi8/B73 NIL-1218
BGI06_5h	Tzi8/B73 NIL-1219
BGI06_6a	Tzi8/B73 NIL-1220
BGI06_6b	Tzi8/B73 NIL-1230
BGI06_6c	Tzi8/B73 NIL-1234
BGI06_6d	Tzi8/B73 NIL-1241
BGI06_6e	Tzi8/B73 NIL-1251
BGI06_6g	Tzi8/B73 NIL-1258
BGI06_6h	Tzi8/B73 NIL-1271
BGI06_7a	Tzi8/B73 NIL-1277
BGI06_7b	Tzi8/B73 NIL-1280
BGI06_7c	Tzi8/B73 NIL-1281
BGI06_7d	Tzi8/B73 NIL-1282
BGI06_7e	Tzi8/B73 NIL-1285
BGI06_7g	Tzi8/B73 NIL-1305
BGI06_7h	Tzi8/B73 NIL-1308
BGI06_8a	Tzi8/B73 NIL-1310
BGI06_8b	Tzi8/B73 NIL-1312
BGI06_8c	Tzi8/B73 NIL-1314
BGI06_8d	Tzi8/B73 NIL-1321
BGI06_8e	Tzi8/B73 NIL-1322
BGI11_07g	Tzi8/B73 NIL-1333
BGI11_08a	Tzi8/B73 NIL-1338
