## Supplementary material for "A maize near-isogenic line population designed for gene discovery and characterization of allelic effects": File S19

	B73	CML103	CML228	CML247	CML277	CML322	CML333	CML52	CML69	KI3	Ki11	M162W	Mo17	Mo18W	NC350	NC358	Oh43	Tx303	Tzi8
CML228/B73_NIL-1085	0.549356223175966	0.524838012958963	0.78680800942285	0.61784140969163	0.599137931034483	0.6	0.583700440528634	0.602678571428571	0.606703910614525	0.745334796926454	0.620540540540541	0.576923076923077	0.509656652360515	0.5410225921522	0.596371882086168	0.629339305711086	0.508528784648188	0.560475161987041	0.587320574162679
CML228/B73_NIL-1139	0.581632653061224	0.584188911704312	0.809843400447427	0.628511966701353	0.62821833161689	0.586127167630058	0.640576725025747	0.657922350472193	0.626723223753977	0.761706555671176	0.634953464322647	0.573904179408767	0.54405737704918	0.617021276595745	0.646496815286624	0.671974522292994	0.446264073694985	0.602040816326531	0.611494252873563
CML277/B73_NIL-1180	0.5125	0.5625	0.468354430379747	0.534246575342466	0.926829268292683	0.534246575342466	0.560975609756098	0.53125	0.430379746835443	0.558441558441558	0.55	0.468354430379747	0.536585365853659	0.569444444444444	0.525641025641026	0.423076923076923	0.444444444444444	0.555555555555556	0.486111111111111
CML69/B73_NIL-1038	0.583229036295369	0.655696202531646	0.657381615598886	0.633802816901408	0.647582697201018	0.621428571428571	0.605633802816901	0.617571059431525	0.928198433420366	0.618251928020565	0.643958868894602	0.591424968474149	0.571428571428571	0.579972183588317	0.66622864651774	0.602094240837696	0.493734335839599	0.622333751568381	0.661016949152542
Mo17/B73_NIL-1147	0.51417004048583	0.626506024096386	0.548780487804878	0.666666666666667	0.608695652173913	0.61864406779661	0.572	0.613821138211382	0.560165975103734	0.610655737704918	0.57085020242915	0.623529411764706	0.570866141732283	0.558558558558559	0.637130801687764	0.599173553719008	0.529182879377432	0.528	0.770334928229665
NC358/B73_NIL-1107C	0.604851973684211	0.503898235535495	0.495221546481321	0.480237994050149	0.486059092800666	0.518072289156627	0.51578073089701	0.523130134025076	0.517226712037431	0.508917461634177	0.51864125932063	0.532178217821782	0.770612244897959	0.522633744855967	0.518201284796574	0.527993109388458	0.543451652386781	0.524259868421053	0.512354312354312
NC358/B73_NIL-1114	0.538261997405966	0.572485851110144	0.545205479452055	0.544554455445545	0.535636204634893	0.534816247582205	0.571242397914857	0.536040145985402	0.532853285328533	0.551136363636364	0.541848299912816	0.546990038977913	0.829741379310345	0.543416030534351	0.543000914913083	0.597291196388262	0.51875808538163	0.538727823453051	0.515800203873598
CML277/B73_NIL-1086	0.629709364908504	0.573932092004381	0.586572438162544	0.611049723756906	0.920738327904452	0.638349514563107	0.576586433260394	0.591836734693878	0.626966292134831	0.5995599559956	0.618421052631579	0.574675324675325	0.602383531960997	0.598574821852732	0.649601820250284	0.619260918253079	0.484848484848485	0.592034445640474	0.610500610500611
CML52/B73_NIL-1257	0.649187592319055	0.534798534798535	0.563897763578275	0.573302469135803	0.527218493661447	0.534044298605414	0.543348281016443	0.590551181102362	0.52833078101072	0.553491827637444	0.548291233283804	0.565471836137527	0.508400292184076	0.542667771333886	0.553822152886115	0.604084838963079	0.477405247813411	0.532150776053215	0.521885521885522
CML69/B73_NIL-1148	0.572347266881029	0.609677419354839	0.623693379790941	0.651438240270728	0.610648918469218	0.615384615384615	0.555008210180624	0.568791946308725	0.629194630872483	0.622704507512521	0.599673202614379	0.583468395461912	0.512234910277325	0.581056466302368	0.647863247863248	0.599320882852292	0.526315789473684	0.584967320261438	0.733455882352941
Tzi8/B73_NIL-1102	0.561388410786001	0.543728423475259	0.549066827212523	0.540901007705987	0.543579314352121	0.533656957928803	0.556686046511628	0.541843541540327	0.546642899584076	0.548096483580355	0.54131632357205	0.561781609195402	0.674093116252499	0.541336712068419	0.568031306441902	0.568161300030093	0.549002849002849	0.563238259867473	0.653833497861139
Tzi8/B73_NIL-1107	0.557152635181383	0.537671232876712	0.523344191096634	0.525944228732792	0.528452463566967	0.527349768875193	0.548196948682386	0.53000723065799	0.537779354380986	0.536086051353227	0.532755632582322	0.557494866529774	0.716428084526244	0.538780120481928	0.557547508067408	0.561001788908766	0.542798913043478	0.553761593953968	0.607465618860511
NC358/B73_NIL-1238A	0.56	0.59	0.71875	0.647058823529412	0.568627450980392	0.608695652173913	0.576923076923077	0.607843137254902	0.564356435643564	0.598039215686274	0.625	0.580952380952381	0.514851485148515	0.602150537634409	0.587628865979381	0.96078431372549	0.567307692307692	0.711538461538462	0.585106382978723
CML103/B73_NIL-1081A	0.526964560862866	0.793103448275862	0.527070063694268	0.58664546899841	0.589230769230769	0.562925170068027	0.601226993865031	0.55877616747182	0.592295345104334	0.587786259541985	0.57034795763994	0.53951367781155	0.517857142857143	0.554385964912281	0.5952	0.580226904376013	0.5625	0.595488721804511	0.654173764906303
Tzi8/B73_NIL-1220	0.541946308724832	0.582001682085786	0.582115219260533	0.583910034602076	0.619088564058469	0.576635514018692	0.557643040136635	0.635023041474654	0.578764142732811	0.588385994876174	0.555181128896377	0.541147132169576	0.499581589958159	0.551917680074836	0.631067961165049	0.580701754385965	0.523372287145242	0.566750629722922	0.602514506769826
CML228/B73_NIL-1201	0.432432432432432	0.694444444444444	0.898550724637681	0.563380281690141	0.68	0.514705882352941	0.675675675675676	0.633802816901408	0.52112676056338	0.680555555555556	0.569444444444444	0.527027027027027	0.552631578947368	0.53968253968254	0.647887323943662	0.642857142857143	0.447368421052632	0.52	0.573529411764706
Ki11/B73_NIL-1103	0.548611111111111	0.662162162162162	0.685714285714286	0.664335664335664	0.583333333333333	0.561538461538462	0.557823129251701	0.622222222222222	0.646153846153846	0.60958904109589	0.889655172413793	0.561643835616438	0.506666666666667	0.510948905109489	0.556338028169014	0.588235294117647	0.517482517482518	0.648648648648649	0.537190082644628
CML322/B73_NIL-1018A	0.631294964028777	0.583182640144665	0.562926829268293	0.610247026532479	0.609247506799637	0.922143579373104	0.583333333333333	0.589648798521257	0.615384615384615	0.5897903372835	0.578851412944394	0.594059405940594	0.555757026291931	0.578685258964143	0.610232558139535	0.588014981273408	0.509009009009009	0.615453728661276	0.617043121149897
M162W/B73_NIL-1236	0.526315789473684	0.581467181467181	0.571882446386021	0.570405727923628	0.565116279069767	0.58347245409015	0.508209538702111	0.549397590361446	0.543408360128617	0.542768273716952	0.523148148148148	0.92884178652536	0.531490015360983	0.558697514995716	0.556003223207091	0.56706827309237	0.608433734939759	0.589409056024559	0.538197424892704
NC350/B73_NIL-1146	0.528428093645485	0.556478405315615	0.586994727592267	0.592013888888889	0.570940170940171	0.580037664783427	0.569256756756757	0.601362862010221	0.599653379549393	0.576271186440678	0.592216582064298	0.527182866556837	0.540901502504174	0.592660550458716	0.88448275862069	0.598958333333333	0.556291390728477	0.583612040133779	0.556179775280899
CML103/B73_NIL-1005	0.523773006134969	0.941039565554694	0.605746209098164	0.578439259855189	0.597834493426141	0.601702127659574	0.594339622641509	0.580349708576187	0.601918465227818	0.584890965732087	0.586206896551724	0.590909090909091	0.504950495049505	0.592465753424658	0.594003241491086	0.621273166800967	0.537336412625096	0.603875968992248	0.598190045248869
CML103/B73_NIL-1340A	0.559815950920245	0.917177914110429	0.62684124386252	0.61698717948718	0.624806201550388	0.636363636363636	0.584615384615385	0.606741573033708	0.623586429725363	0.607198748043818	0.649691358024691	0.557750759878419	0.497695852534562	0.602671118530885	0.601926163723916	0.61244019138756	0.555555555555556	0.620743034055728	0.611538461538462
MO17/B73_NIL-1154	0.541348600508906	0.555912596401028	0.53183023872679	0.551264980026631	0.520655737704918	0.52	0.553177691309987	0.515873015873016	0.55310621242485	0.536381197681906	0.531468531468531	0.53015873015873	0.944233206590621	0.536067892503536	0.548563611491108	0.519549370444003	0.523627075351213	0.547543075941289	0.547439759036145
Ki11/B73_NIL-1063	0.552464616886286	0.610619469026549	0.607361963190184	0.626536885245902	0.616342800199302	0.587945205479452	0.616342800199302	0.608121827411167	0.607822954194545	0.636901825357671	0.951526902569074	0.596003898635478	0.520058708414873	0.58166033640803	0.629417879417879	0.587100050787202	0.543052837573386	0.59619140625	0.614541257934218
CML103/B73_NIL-1217	0.516181229773463	0.59805510534846	0.533996683250415	0.584372402327515	0.585585585585586	0.620535714285714	0.620661157024793	0.631818181818182	0.614802354920101	0.597075548334687	0.575708502024291	0.578519121236778	0.501623376623377	0.58287795992714	0.55969517358171	0.650967199327166	0.462519936204147	0.570261437908497	0.881178707224335
Oh43/B73_NIL-1142	0.519038076152305	0.572301425661914	0.6	0.573770491803279	0.639676113360324	0.584862385321101	0.618143459915612	0.619815668202765	0.629399585921325	0.590361445783133	0.578217821782178	0.536585365853659	0.474103585657371	0.575963718820862	0.568376068376068	0.582644628099174	0.509054325955734	0.607645875251509	0.849658314350797
Ki11/B73_NIL-1015	0.554655870445344	0.587044534412955	0.522267206477733	0.565400843881857	0.582995951417004	0.570776255707763	0.489878542510121	0.542735042735043	0.566666666666667	0.578512396694215	0.868525896414343	0.568548387096774	0.502024291497976	0.492957746478873	0.594017094017094	0.576131687242798	0.515873015873016	0.566801619433198	0.591133004926108
Ki3/B73_NIL-1105	0.628571428571429	0.652777777777778	0.652777777777778	0.625	0.625	0.603174603174603	0.602739726027397	0.666666666666667	0.704225352112676	0.867647058823529	0.594594594594595	0.506849315068493	0.557142857142857	0.645161290322581	0.650793650793651	0.628571428571429	0.5	0.557142857142857	0.64
M162W/B73_NIL-1297	0.63	0.531017369727047	0.564171122994652	0.540682414698163	0.523076923076923	0.532394366197183	0.553299492385787	0.60313315926893	0.562666666666667	0.562659846547315	0.560493827160494	0.6225	0.568922305764411	0.560344827586207	0.579514824797844	0.594736842105263	0.632352941176471	0.575757575757576	0.559077809798271
Tzi8/B73_NIL-1325	0.447513812154696	0.516605166051661	0.612167300380228	0.593810444874275	0.595463137996219	0.622950819672131	0.580223880597015	0.577437858508604	0.605714285714286	0.608133086876155	0.60707635009311	0.524953789279113	0.525925925925926	0.614406779661017	0.615384615384615	0.595375722543353	0.514440433212996	0.596654275092937	0.888421052631579
Tzi8/B73_NIL-1021	0.596153846153846	0.583783783783784	0.555555555555556	0.586402266288952	0.552112676056338	0.556291390728477	0.584269662921348	0.584569732937685	0.598240469208211	0.603825136612022	0.626038781163435	0.574175824175824	0.537396121883656	0.597597597597598	0.563218390804598	0.574647887323944	0.582655826558266	0.632876712328767	0.838006230529595
Tzi8/B73_NIL-1056	0.423076923076923	0.527397260273973	0.646919431279621	0.612048192771084	0.633333333333333	0.630653266331658	0.529002320185615	0.581018518518518	0.610328638497653	0.616438356164384	0.627314814814815	0.490867579908676	0.533487297921478	0.649214659685864	0.643705463182898	0.624401913875598	0.507829977628635	0.607390300230947	0.928388746803069
Tzi8/B73_NIL-1336	0.425925925925926	0.524249422632795	0.630434782608696	0.608272506082725	0.612048192771084	0.623376623376623	0.568396226415094	0.588516746411483	0.580722891566265	0.601851851851852	0.60093896713615	0.494199535962877	0.52112676056338	0.621333333333333	0.617073170731707	0.604878048780488	0.514806378132118	0.592074592074592	0.880829015544041
CML103/B73_NIL-1342B	0.497596153846154	0.900485436893204	0.572519083969466	0.576142131979695	0.594936708860759	0.576923076923077	0.603960396039604	0.60969387755102	0.614987080103359	0.628712871287129	0.619753086419753	0.552311435523114	0.584766584766585	0.555555555555556	0.57035175879397	0.587786259541985	0.546341463414634	0.577669902912621	0.584958217270195
Tx303/B73_NIL-1166	0.460636515912898	0.569983136593592	0.552447552447552	0.603389830508475	0.592400690846287	0.550561797752809	0.545454545454545	0.52686308492201	0.519503546099291	0.577854671280277	0.523972602739726	0.569514237855946	0.681135225375626	0.54863813229572	0.563055062166963	0.536332179930796	0.609195402298851	0.848896434634975	0.527410207939509
CML228/B73_NIL-1100	0.539823008849557	0.592920353982301	0.899082568807339	0.747572815533981	0.632075471698113	0.612244897959184	0.618181818181818	0.563106796116505	0.583333333333333	0.778761061946903	0.601769911504425	0.582608695652174	0.482758620689655	0.494623655913978	0.632075471698113	0.524752475247525	0.5	0.610619469026549	0.505376344086022
Tzi8/B73_NIL-1330	0.42512077294686	0.508433734939759	0.619289340101523	0.601023017902813	0.610552763819096	0.624324324324324	0.560493827160494	0.58354114713217	0.577889447236181	0.601449275362319	0.598039215686274	0.491525423728814	0.538083538083538	0.637640449438202	0.603053435114504	0.604591836734694	0.515439429928741	0.597560975609756	0.89159891598916
CML247/B73_NIL-1020	0.5	0.625954198473282	0.685950413223141	0.919354838709677	0.62992125984252	0.592592592592593	0.587301587301587	0.592	0.681034482758621	0.607692307692308	0.6	0.62992125984252	0.534883720930233	0.575	0.568	0.633333333333333	0.569230769230769	0.707692307692308	0.616071428571429
CML103/B73_NIL-1254B	0.51487414187643	0.919101123595506	0.542452830188679	0.587006960556845	0.591836734693878	0.552763819095477	0.6	0.580275229357798	0.566744730679157	0.554054054054054	0.571748878923767	0.55125284738041	0.504444444444444	0.618556701030928	0.540792540792541	0.595744680851064	0.576158940397351	0.579185520361991	0.674185463659148
